# Characterisation of the Tilapia Lake Virus proteome and identification of an 11th protein, S9-F3

**DOI:** 10.1101/2025.09.17.676819

**Authors:** Nunticha Pankaew, Dominic Kurian, Federico De Angelis, Jorge del-Pozo, Ross D. Houston, Remi L. Gratacap, Rute M. Pinto, Paul Digard

**Affiliations:** The Roslin Institute and Royal (Dick) School of Veterinary Studies, The University of Edinburgh, Easter Bush campus, EH25 9RG, UK

**Keywords:** Tilapia, TiLV, nuclear export, accessory protein, CRM1, Leptomycin B

## Abstract

Tilapia Lake Virus (TiLV) is an emerging negative-sense, single-stranded RNA virus that poses a significant threat to global tilapia aquaculture. Of the proteins encoded by its ten genomic segments, the first four, which encode a viral polymerase (segments 1–3) and a nucleoprotein (segment 4) have been characterised. However, the functions of the polypeptides encoded by the remaining segments remain largely unknown. Here, we systematically investigated the expression and subcellular localisation of all ten predicted TiLV-encoded proteins using *in vitro* translation and expression in mammalian and fish cells as well as mass spectrometry of virus infected cells. These approaches confirmed the synthesis of major polypeptides from each segment and identified an additional 11th protein, S9-F3, translated from an alternative reading frame of segment 9. Microscopy of individually expressed green fluorescent protein (GFP)-tagged constructs revealed that S2 and S10 polypeptides were predominantly nuclear, while S1, S3, S5, S8 and S9-F3 were mostly cytoplasmic with S5 and S6 displaying perinuclear foci. Bioinformatic analysis suggested a potential nuclear export signal in S9-F3 and use of the inhibitor leptomycin B confirmed its CRM1-dependent nuclear export. Evolutionary analyses indicated that both S9 and S9-F3 are under selective pressure, as well as the presence of an S9-F3 homologue in a TiLV-like guppy virus. These findings uncover an alternative translation product and a regulated nuclear export mechanism in TiLV, providing new insights into the molecular biology of this virus and its interaction with host cellular pathways.
