## Supplementary table S1 for "Characterisation of the Tilapia Lake Virus proteome and identification of an 11th protein, S9-F3"

### Sheet: Table S1
Segment	AUG no.	Frame	Start |Stop	ORF length	Protein size (kDa)	Position -3	Position +4	Kozak
			nt	(nt | aa)
1	AUG1	1	49 | 1608	1560 | 519	57.1	G	T	Moderate
	AUG2	1	106 | 1608	1503 |500	55.1	T	A	Weak
	AUG3	1	160 | 1608	1449 | 482	53.17	A	A	Moderate
	AUG4	1	334 | 1608	1275 | 424	46.77	G	A	Moderate
	AUG5	1	637 | 1608	972|323	35.66	G	A	Moderate
	AUG6	1	640 | 1608	969|322	35.53	A	G	Strong
	AUG7	1	751| 1608	858|285	31.47	G	G	Strong
	AUG8	1	769| 1608	840|279	30.93	G	C	Moderate
	AUG9	1	781| 1608	828|275	30.45	T	G	Moderate
	AUG10	1	838 | 1608	771|256	28.35	G	T	Moderate
	AUG11	1	844| 1608	765|254	28.1	T	G	Moderate
	AUG12	1	850| 1608	759|252	27.91	G	T	Moderate
	AUG13	1	1141| 1608	468|155	17.55	G	T	Moderate
	AUG14	1	1171| 1608	438|145	16.63	G	C	Moderate
	AUG1	2	455 | 559	105 | 34	3.73	C	G	Moderate
2	AUG1	1	44 | 1417	1374 | 457	51.23	A	A	Moderate
	AUG2	1	596 | 1417	822 | 273	30.71	C	T	Weak
	AUG3	1	1220 | 1417	198 | 65	7.64	T	G	Moderate
	AUG4	1	1286 | 1417	132 | 43	5.06	G	C	Moderate
	AUG5	1	1364| 1417	54 | 17	2.1	G	A	Moderate
	AUG6	1	1400 | 1417	18| 5	0.6	A	G	Strong
	AUG1	2	939 |1052	114 | 37	4.12	C	T	Weak
	AUG2	2	1158 |1367	210 | 69	8.35	A	T	Moderate
	AUG1	3	478 |603	126 | 41	5.26	T	C	Weak
	AUG2	3	1066 | 1167	102 | 33	3.8	T	C	weak
3	AUG1	1	49 |1308	1260 |419	47.71	G	G	Strong
	AUG2	1	733 | 1308	576 |191	21.51	T	T	Weak
	AUG3	1	811|1308	498|165	18.8	G	C	Moderate
	AUG4	1	940|1308	369|122	14	G	C	Moderate
	AUG5	1	1018 | 1308	291 |96	1.1	G	T	Moderate
	AUG6	1	1282|1308	27|8	0.96	C	A	Weak
	AUG1	2	272|397	126|41	4.8	A	A	Moderate
	AUG2	2	275|397	123|40	4.66	A	C	Moderate
	AUG3	2	386|397	12 |3	0.35	A	C	Moderate
	AUG4	2	515|595	81|26	2.84	A	G	Strong
	AUG4	2	632|733	102 |33	N/A	G	G	Strong
4	AUG1	1	49|1113	1065|354	38.36	A	G	Strong
	AUG2	1	73|1113	1014|337	37.46	A	G	Strong
	AUG3	1	109|1113	1005|334	36.36	G	G	Strong
	AUG4	1	262|1113	852|283	30.8	A	C	Moderate
	AUG5	1	370|1113	744|247	26.74	G	A	Moderate
	AUG6	1	451|1113	663|220	23.76	A	A	Moderate
	AUG7	1	484|1113	630|314	22.69	G	A	Moderate
	AUG8	1	493|1113	621|206	22.32	C	A	Weak
	AUG9	1	496|1113	618 |205	22.18	A	A	Moderate
	AUG1	2	113|232	120|39	4.52	T	A	Weak
	AUG2	2	191|232	42 |13	1.42	G	T	Moderate
	AUG1	3	609 |851	243 |80	9.08	C	G	Moderate
5	AUG1	1	5 | 1036	1032 | 343	38.1	C	T	Weak
	AUG2	1	35 | 1036	1002 | 333	36.95	G	C	Moderate
	AUG3	1	188 | 1036	849 | 282	31.06	A	G	Strong
	AUG4	1	209 | 1036	828 | 93	30.32	A	G	Strong
	AUG5	1	494 | 1036	543 | 180	20.05	A	C	Moderate
	AUG6	1	578 | 1036	459 | 152	17.21	G	G	Strong
	AUG7	1	686 | 1036	351 | 116	13.36	G	A	Moderate
	AUG8	1	803 | 1036	234 | 77	9.16	G	C	Moderate
	AUG9	1	848 | 1036	189 | 62	7.27	C	G	Moderate
	AUG1	2	267 | 527	261 | 86	9.37	T	C	Weak
6	AUG1	1	19 | 972	954 | 317	36.38	C	C	Weak
	AUG2	1	46 | 972	927 | 308	35.19	C	A	Weak
	AUG3	1	124 | 972	849 | 282	32.21	A	T	Moderate
	AUG4	1	301 | 972	672 | 223	25.75	T	T	Weak
	AUG5	1	388 | 972	585 | 194	22.36	T	C	Weak
	AUG6	1	571 | 972	402 | 133	15.61	T	C	Weak
	AUG7	1	577 | 972	396 | 131	15.37	C	T	Weak
	AUG8	1	628 | 972	345 | 114	13.37	T	A	Weak
	AUG9	1	814 | 972	159 | 52	6.06	G	C	Moderate
	AUG10	1	886 | 972	87 | 28	3.23	A	C	Moderate
7	AUG1	1	48 | 635	588 | 195	21.8	A	T	Moderate
	AUG2	1	381 | 635	255 | 195	9.6	G	C	Moderate
	AUG1	3	176 | 289	114 | 37	4.69	C	G	Moderate
8	AUG1	1	60 | 584	525 | 174	19.47	A	G	Strong
	AUG2	1	123 | 584	462 | 153	17.14	G	A	Moderate
	AUG3	1	267 | 584	318 | 105	11.99	G	A	Moderate
	AUG4	1	411 | 584	174 | 57	6.25	G	A	Moderate
	AUG5	1	525 | 584	60 | 19	2.15	A	G	Strong
	AUG6	1	573 | 584	12 | 3	0.26	G	C	Moderate
	AUG1	2	517 | 591	75 | 24	2.76	A	A	Moderate
9	AUG1	1	43 | 393	351 | 116	13.26	G	T	Moderate
	AUG2	1	94 | 393	300 | 99	11.29	G	A	Moderate
	AUG3	1	229 | 393	165 | 54	6.17	T	A	Weak
	AUG4	1	265 | 393	129 | 42	4.81	G	G	Strong
	AUG5	1	352 | 393	42 | 13	1.55	G	T	Moderate
	AUG6	1	370 | 393	24 | 7	0.76	G	G	Strong
	AUG1	3	51 | 368	318| 105	11.83	A	G	Strong
	AUG2	3	207 | 368	162| 53	5.72	A	T	Moderate
10	AUG1	1	45 | 386	342 | 113	12.73	A	A	Moderate
	AUG1	1	240 | 386	147 | 48	5.58	G	G	Strong
	AUG2	2	316 | 435	120 | 39	4.35	A	A	Moderate
	AUG2	2	319 | 435	117 | 38	4.22	A	G	Strong
	AUG1	3	101 | 175	75 | 24	2.81	A	T	Moderate
