## Supplementary Table S2 for "Characterisation of the Tilapia Lake Virus proteome and identification of an 11th protein, S9-F3"

### Sheet: Table S2
Segment	Predicted motif	Position	Sequence	Score	Source
		(aa / nt)
1	SDD	288-290 / 910-918	influenza virus PB1-like SDD motif	-	Chu et al. (2012); Petrone et al. (2023)
2	NLS	407-431 / 1262-1336	FYCRKRKAMLLISCSPGTYAKKRKV	11.2	cNLS Mapper
	NES	44-58 / 173-217	FRNALNQFLDKDLPL	0.5	LocNES
		47-61 / 182-266	ALNQFLDKDLPLLPI	0.4	LocNES
3	NES	168-182 / 550-594	GEECGLDQEARELIL	0.4	LocNES
4	N/A
5	SPC	25-26 /	ALA-SD	0.8	SignalP - 5.0
		79-80
	SP	1-25 / 6-79	MFLLSQTPIAMQALVLISCLVCALA	0.9	SignalP - 5.0
	TMD	4-26 / 14-91	LSQTPIAMQALVLISCLVCALAS	> 0.9	TMHMM - 2.0
		173-195 / 521-589	FVVAGLIILCLLASSVAIGMGVY
		273-294 I 821-886	FVYYLVLSLMVLSLLSKLVSLL
	NES	272-286 / 818-862	KFVYYLVLSLMVLSL	0.7	LocNES
	N-gly	40-43 / 122-133	NNTY	0.7	NetNGlyc - 1.0
		127-130 / 383-394	NVSR	0.7	NetNGlyc - 1.0
6	SP (from AUG1)	1-29 / 1-102	MHFYLQDYPMSWLRVIRTLTLFSTLFSGS	0.2	SignalP - 5.0
	SP (from AUG2)	10-29 / 46-102	MSWLRVIRTLTLFSTLFSGS	0.5	SignalP - 5.0
	SPC	20-21 / 106-107	SGS-DQ	0.2	SignalP - 5.0
	NLS	253-278 / 775-852	EIKRHQLISEWSAMQDEVAYKKSNAY	5.8	NLS Mapper
	NES	7-21 / 37-81	DYPMSWLRVIRTLTL	0.4	LocNES
	N-gly	44-47 / 148-159	NYTS	0.9	NetNGlyc - 1.0
		118-121 / 370-381	NPTL	0.8	NetNGlyc - 1.0
		220-223 / 676-687	NSTK	0.6	NetNGlyc - 1.0
7	N-gly	56- 59 / 213-224	NGTT	0.7	NetNGlyc - 1.0
		173-176 / 564-575	NESW	0.4	NetNGlyc - 1.0
8	NES	36-50 / 165-209	EFLVNAGPDLLSLTI	0.4	LocNES
9	N/A
9-F3	NES	45-59 / 183-227	PGSKTLSRMFRDLRV	0.4	LocNES
	N-gly	60-63 / 228-239	NDTE	0.7	NetNGlyc - 1.0
10	NLS	78-110 / 276-374	RVDFNPKNRRDREDDGQSDLSRFSEDFGKKSLD	5.7	cNLS Mapper
