## Supplementary Table S3 for "Characterisation of the Tilapia Lake Virus proteome and identification of an 11th protein, S9-F3"

### Sheet: Table S3 Seg1
Frame	Product
>TiLVS1+1.1	GMWAFQEGVCKGNLLSGPTSMKAPDSAARESLDRASEIMTGKSYNAVHTGDLSKLPNQGESPLRIVDSDLYSERSCCWVIEKEGRVVCKSTTLTRGMTGLLNTTRCSSPSELICKVLTVESLSEKIGDTSVEELLSHGRYFKCALRDQERGKPKSRAIFLSHPFFRLLSSVVETHARSVLSKVSAVYTATASAEQRAMMAAQVVESRKHVLNGDCTKYNEAIDADTLLKVWDAIGMGSIGVMLAYMVRRKCVLIKDTLVECPGGMLMGMFNATATLALQGTTDRFLSFSDDFITSFNSPAELREIEDLLFASCHNLSLKKSYISVASLEINSCTLTRDGDLATGLGCTAGVPFRGPLVTLKQTAAMLSGAVDSGVMPFHSAERLFQIKQQECAYRYNNP…
>TiLVS1+2.1	QTLSLNYALLLYYHKVCGHFKKEFAKVTCYQARPQ
>TiLVS1+2.10	SQENMFLMATVLSIMRQSTQTHC
>TiLVS1+2.11	AWGQSESCSLTWCAGNAFSLKTL
>TiLVS1+2.12	WECLTQLPPWHCRGRLTDSCLSATTL
>TiLVS1+2.13	HRLTRLLNYAR
>TiLVS1+2.14	RTCFSQAVITCR
>TiLVS1+2.15	RRVTFQLPHWK
>TiLVS1+2.16	TRVPSLGTVT
>TiLVS1+2.17	PQGWVVLLVSLSGDHL
>TiLVS1+2.18	NRLQLCYLALLTQELCHSTQQNVCSR
>TiLVS1+2.19	SSRNVPIGITTPLTQRGMRTSSPHAWEGRL
>TiLVS1+2.2	RHRIQQRGSH
>TiLVS1+2.20	LGIATHFGTRCTPMAQTL
>TiLVS1+2.21	IRKSCLSLLQRLAEGEPDWRLSQTWTPWSLIGSSYQSQTLARSEQLGRLT
>TiLVS1+2.22	AWNNPQTLTMLFIKQSSPPLGAK
>TiLVS1+2.3	QENRTMLSTLGT
>TiLVS1+2.4	ASCLIREKVH
>TiLVS1+2.5	SIPTFIQKGVAVGL
>TiLVS1+2.6	RRRAELYAKVPRSPAV
>TiLVS1+2.7	TQQGVVLHLSSYVRF
>TiLVS1+2.8	VTRASRSYFLMAGTLSAHFATRRGVNPRAELSFCHIHSSDCFPL
>TiLVS1+2.9	RRTLDLCCQRSQQCTPLLLVQNNGL
>TiLVS1+3.1	KRYLLITHYYCTTIRYVGISRRSLQR
>TiLVS1+3.10	RNCHLGIAGDD
>TiLVS1+3.11	QIPVFQRRLYNIV
>TiLVS1+3.12	ITRDRGPAFRKLS
>TiLVS1+3.13	LVAKEELHFSCLTGNKLVYPH
>TiLVS1+3.14	PSHRVGLYCWCPFQGTTCDSETDCSYVIWRC
>TiLVS1+3.15	LRSYAIPLSRTSVPDKAAGMCL
>TiLVS1+3.16	GLPPHMPGREDCN
>TiLVS1+3.17	LSISTDLGLPPILVPGAPRWPRHYRSESPVCPCFKDSQKENPTGGSLRLGPPGPS
>TiLVS1+3.18	AGSLEVLRLGTTHKL
>TiLVS1+3.19	SSPAHRWVLSNYIGE
>TiLVS1+3.2	PVIRPDLNEGTGFSSEGVIRQSV
>TiLVS1+3.3	NHDRKIVQCCPHWGLKQAA
>TiLVS1+3.4	SGRKSTEDSRFRPLFRKELLLGYREGGQSCMQKYHAHPRYDGPVEHNKV
>TiLVS1+3.5	HERRGVTFSWQVL
>TiLVS1+3.6	TQEQSYLSVTSILQIAFLCSRDAR
>TiLVS1+3.7	ICAVKGLSSVHRYC
>TiLVS1+3.8	GNRRRHTAKSVGCNRHGVNRSHARLHGAQEMRSH
>TiLVS1+3.9	RHSSRVSRRYVDGNV
>TiLVS1-1.1	ANISLIRLYSYLAPSGGLDCFINSIVKVCGLFQA
>TiLVS1-1.10	FSRRVKRCYKVVAERQESVSRPLQCQGGSCVKHSHQHTSWTLY
>TiLVS1-1.11	SVFNENAFPAHHVSEHDSD
>TiLVS1-1.12	QCVCVDCLIILSTVAIKNMFS
>TiLVS1-1.13	LYNLCGHHSPLFCTSSSGVHC
>TiLVS1-1.14	QHRSSVRLYYRGKQSEEWM
>TiLVS1-1.15	QKDSSALGFTPLLVAKCALKVPAMRK
>TiLVS1-1.16	LLDARVTYLFR
>TiLVS1-1.17	ELRWRTTPCCVQQARHTAGERGTFAYNSALLLYNPTATPF
>TiLVS1-1.18	IKVGIDYPQWTFSLIRQLA
>TiLVS1-1.19	VPSVDSIVRFSCHDFRRSV
>TiLVS1-1.2	GLQVSLPSCSDLANV
>TiLVS1-1.20	QVTFANSFLKCPHTLW
>TiLVS1-1.3	YEEPMRDQGVQV
>TiLVS1-1.4	ESLQSGSPSASL
>TiLVS1-1.5	SKDRQDFLIYSVWAIGVHLVPKWVAIPSQ
>TiLVS1-1.6	RLKANYSLPSQACGEEVLIPRCVSGVVIPIGTFLLLYLEQTFC
>TiLVS1-1.7	HSCSLFQSHKWSPERDTSSTTQPCG
>TiLVS1-1.8	VTVPSEGTRVYFQ
>TiLVS1-1.9	RQVMTACEKQVLYLA
>TiLVS1-2.1	QIFLSFAYIVT
>TiLVS1-2.10	ESNSSTLVSPIFSDRDSTVKTLHMSSDGELHLVVFNRPVIPRVSVVLLHTTLPSFSITQQQLLSE
>TiLVS1-2.11	RSESTILSGLSP
>TiLVS1-2.12	LGSLLKSPVWTALYDFPVMISDALSNDSLAAESGAFIEVGPDNRLPLQTPS
>TiLVS1-2.13	NAHIPYGSTVIVRN
>TiLVS1-2.2	LKFVGCSKPKDFK
>TiLVS1-2.3	ACLAALILLTSDSDTRSL
>TiLVS1-2.4	GTRGSKSERASSRVLLLRVFEARTDRTF
>TiLVS1-2.5	SIVSGPSGCTWYQNGWQSQVSRD
>TiLVS1-2.6	KLITVFPPRHVGRKSSFLVV
>TiLVS1-2.7	AHSCCFIWNRRSAEWNGITPESTAPDNIAAVCFRVTSGPLKGTPAVQPNPVARSPSLVRVHEFISSEATEM
>TiLVS1-2.8	QLAKSRSSISRNSAGELNDVIKSSLKDRNLSVVPCNAKVAVALNIPINIPPGHSTRVSLMRTHFLRTM
>TiLVS1-2.9	ASMTPIDPMPIASHTFSSVSASIASLYLVQSPLRTCFLDSTTCAAIIARCSALAVAVYTAETFDSTDLACVSTTEESNLKNGCDRKIALLLGLPLSWSRSAHLKYLP
>TiLVS1-3.1	LLSTQRWAGLLYK
>TiLVS1-3.10	TFPSTYLLDTLLECL
>TiLVS1-3.11	ERISCAPCKRA
>TiLVS1-3.12	LRLTPCLLHPTLLAVCLRRLPHYT
>TiLVS1-3.13	EHVFLTLQPVRPS
>TiLVS1-3.14	RCTLLRPLTAQI
>TiLVS1-3.15	RASLLQRKAI
>TiLVS1-3.16	LCSWVYPSPGREVRT
>TiLVS1-3.17	STCHEKVTPRRSCHLSFQIGILLSKPYI
>TiLVS1-3.18	AQMENYTLLCSTGPSYRG
>TiLVS1-3.19	AWYFCIQLCPPSL
>TiLVS1-3.2	SLWVVPSLRTSSEPA
>TiLVS1-3.20	PNSNSFLNKGRNRLSSVDFLPD
>TiLVS1-3.21	AACLSPQCGQHCTIFLS
>TiLVS1-3.22	FQTLCLMTPSLLNPVPSLRSGLITGYLCKLLLEMPTYLMVVQ
>TiLVS1-3.3	RLTLIRGAYEGPGGPSLREPPVGFSFCESLKQGQTGLSDL
>TiLVS1-3.4	CLGHRGAPGTKMGGNPKSVEIES
>TiLVS1-3.5	LQSSLPGMWGGSPHSSLCKWGCYTYRHIPAALSGTDVLLSGMA
>TiLVS1-3.6	LQSVSESQVVP
>TiLVS1-3.7	KGHQQYNPTLWLGHRP
>TiLVS1-3.8	GYTSLFPVRQLKCNSSLATSYDSLRKAGPLSRVIQQAS
>TiLVS1-3.9	KTGICQSSPAMPRWQLR

### Sheet: Table S3 Seg2
Frame	Product
>TiLVS2+1.1	PNFTLYYQIHLLLKNESVWEIIQGQN
>TiLVS2+1.10	GTYCTRSIWRQGLLRPGLGVPQGRRVCNS
>TiLVS2+1.11	PHITGNTFSTSAFSEEPWTAR
>TiLVS2+1.12	CKCLRLNTYRPGQAQSSVQ
>TiLVS2+1.13	IYTARACKSHHTCR
>TiLVS2+1.14	MRSRQEEAQYKGITFSREVHYDRGPGCKPGRCG
>TiLVS2+1.15	QGEGHCSLEIKVDGLRGPSSETSERYILL
>TiLVS2+1.16	KEEGNASHLM
>TiLVS2+1.17	SRHVRKEAKSGSAGGSL
>TiLVS2+1.18	EFPGGSGKYGSKSVGFLGKSLHYIYGNNEKDL
>TiLVS2+1.2	GHNNRISLSYCQRCAQKLTYG
>TiLVS2+1.3	RFASFAHSAKIRVQGCCEKV
>TiLVS2+1.4	AEESAVVQTRFDSGGSN
>TiLVS2+1.5	QRLRCLARQGSQ
>TiLVS2+1.6	ISQGLSGSRVHFG
>TiLVS2+1.7	YMRIRLRESNSYHSMRVHMLWARFFQRFTWICDKNRRILAHV
>TiLVS2+1.8	RVPTLRRCRGC
>TiLVS2+1.9	VSFVLVGKTSCKEAESGPKRGSIYSSS
>TiLVS2+2.1	QILLSITKYIYF
>TiLVS2+2.2	KMSQFGKSFKGRTEVTITEYRSHTVKDVHRSLLTADKSLRKSFCFRNALNQFLDKDLPLLPIRPKLESRVAVKKSKLRSQLSFRPGLTQEEAIDLYNKGYDGDSVSGALQDRVVNEPVAYSSADNDKFHRGLAALGYTLADRAFDTCESGFVRAIPTTPCGFICCGPGSFKDSLGFVIKIGEFWHMYDGFQHFVAVEDAKFLASKSPSFWLAKRLAKRLNLVPKEDPSIAAAECPCRKVWEASFARAPTALDPFGGRAFCDQGWVYHRDVGYATANHISQETLFQQALSVRNLGPQGSANVSGSIHTALDRLRAAYSRGTPASRSILQGLANLITPVGENFECDLDKRKLNIKALRSPERYITIEGLVVNLDDVVRGFYLDKAKVTVLSRSKWMGYEDL…
>TiLVS2+2.3	GFLAKAFTIYMVIMRKIC
>TiLVS2+3.1	KFYSLLPNTFTSEK
>TiLVS2+3.10	QVSLLRFGWQNVLQRG
>TiLVS2+3.11	QQLSALVGKCGKLVLLGHLLH
>TiLVS2+3.12	IHLEAGPSATRVGCTTGT
>TiLVS2+3.13	GMQQLTTYHRKHFFNKRFQ
>TiLVS2+3.14	GTLDRKVVQMSQAQYIPPWTGSEQRTVGGRPPLDLYCKGLQISSHL
>TiLVS2+3.15	VKTLNAISTRGSSI
>TiLVS2+3.16	RHYVLPRGTLR
>TiLVS2+3.17	TWTMWLEGSTLTRRRSLFSRDQSGWVTRTFLRNLRTVHFTVERGRQCFSSHVVQARTQRSEKWQCRRIALKI >TiLVS2+3.18
>TiLVS2+3.2	VSLGNHSRAELRSQ
>TiLVS2+3.3	PNIALILSKMCTEAYLRLTSL
>TiLVS2+3.4	TSSWIKICLFCPFGQN
>TiLVS2+3.5	LRRKQLIFTTRAMMVTASQVPCKTG
>TiLVS2+3.6	LTRVQIMTNFTGA
>TiLVS2+3.7	GTLWLIEHLIHANPAS
>TiLVS2+3.8	EQFLPLHAGSYVVGQVLSKIHLDL
>TiLVS2+3.9	KSANSGTCMTGSNTSSLSRMLSS
>TiLVS2-1.1	ANLSHYYHIYSEGFCQETLLI
>TiLVS2-1.10	ELSILDSDEVLEPVIHVPEFADFYHKSK
>TiLVS2-1.11	IFERTWPTTYEPAWSGRNCSHEAGFACIKCSISQSVP
>TiLVS2-1.12	APVKFVIICTRVSYRLIDYPVLQGT
>TiLVS2-1.13	DAVTIIALVVKINCFLLSQTGSERQLTPQLRLFHSNPGL
>TiLVS2-1.14	FWPNGQKRQIFIQELV
>TiLVS2-1.15	ASVHIFDSMRAIFGYCDLSSALE
>TiLVS2-1.16	FPKLTHFSEVNVFGNRE
>TiLVS2-1.2	IHIFRYLPEILNPHIFKAILLHCHFSLLCVRAWTT
>TiLVS2-1.3	DEKHCLPLSTVKCTVRRFLRKVLVTHPL
>TiLVS2-1.4	SRENSDLRLVKVEPSNHIVQVYNQALYRNVPLGRT
>TiLVS2-1.5	CLYIELPLVEIAFKVFTYRCDEICKPLQYRSRGGRPPTVRCSEPVQGGMY
>TiLVS2-1.6	DICTTLRSKVPH
>TiLVS2-1.7	KRLLKKCFL
>TiLVS2-1.8	YVVSCCIPYVPVVHPTLVAEGPASKWI
>TiLVS2-1.9	CSRCPSKTSFPHFPTRALSCCYRWILFWDQIQPLCKTFCQPKRRRLTC
>TiLVS2-2.1	QIFLIITIYIVKAFAKKPY
>TiLVS2-2.2	FRSIFSATSRKFSTLISLKRSSCTATFRFFAYVPGLHEMRSIAFLFLQ
>TiLVS2-2.3	PIHFDLERTVTFALSR
>TiLVS2-2.4	NPLTTSSRFTTRPSIVMYLSGERNAFILSFLLSRSHSKFSPTGVMRFASPCSIDLEAGVPLLYAALSLSRAVCIEPETFALPCGPRFLTESAC
>TiLVS2-2.5	KSVSCDMWLAVAYPTSLWYTQPWSQKALPPNGSSAVGALAKLASHTFLQGHSAAAIDGSSFGTRFSLFARRFANQNEGDLLARNLASSTATKCWNPSYMCQNSPIFITNPSESLKEPGPQHMNPHGVVGIALTKPDSHVSNALSAKVYPRATGSLTTLSCKAPETLSPS
>TiLVS2-2.6	LLSLDFFTATLDSNFGRMGKRGKSLSKNWFRAFLKQNDFLRDLSAVSKLLCTSLTV
>TiLVS2-2.7	ERYSVIVTSVLPLNDFPN
>TiLVS2-2.8	MYLVIESKIW
>TiLVS2-3.1	RLLPRNPTDLDPYFPLPPGNSQPSYL
>TiLVS2-3.10	LPTLSYKGTQLLL
>TiLVS2-3.11	MDPLLGPDSASLQDVLPTKTKETYLLGT
>TiLVS2-3.12	HPRQRRSVGTRHTCARIRRFLSQIQVNL
>TiLVS2-3.13	ELLSRSRIRMYQMLYQPKCTLEPLSPCEICHYLHSSKLQAH
>TiLVS2-3.14	LPCLARHLRRCHHHSPCCKDQLLPPESNRV
>TiLVS2-3.15	TFSQQPWTLILAEWAKEANLYPRTGLGRS
>TiLVS2-3.16	NRMTSLETCQP
>TiLVS2-3.17	MISQTDSFFRSKCIW
>TiLVS2-3.2	SDPPALPLFASLRTCLDYMR
>TiLVS2-3.3	EALPSSFYSKMYRSEVSEEGPRNPSTLISREQ
>TiLVS2-3.4	PHRPGLQPGPLS
>TiLVS2-3.5	CTSRENVMPLY
>TiLVS2-3.6	ASSCRDRIQSFHLQV
>TiLVS2-3.7	RRASPYCTLL
>TiLVS2-3.8	ACPGRYVLSLRHLHYLAVQGSSLKALVEKVFPVICG
>TiLVS2-3.9	LLHTLRPCGTPNPGRRRPCLQMDLVQ

### Sheet: Table S3 Seg3
Frame	Product
>TiLVS3+1.1	LSFEMDSRFAQLTGVFCDDFTYSEGSRRFLSSYSTVERRPGVPVEGDCYDCLKNKWIAFELEGQPRKFPKATVRCILNNDATYVCSEQEYQQICKVQFKDYLEIDGVVKVGHKASYDAELRERLLELPHPKSGPKPRIEWVAPPRLADISKETAELKRQYGFFECSKFLACGEECGLDQEARELILNEYARDREFEFRNGGWIQRYTVASHKPATQKILPLPASAPLARELLMLIARSTTQAGKVLHSDNTSILAVPVMRDSGKHSKRRPTASTHHLVVGLSKPGCEHDFEFDGYRAAVHVMHLDPKQSANIGEQDFVSTREIYKLDMLELPPISRKGDLDRASGLETRWDVILLLECLDSTRVSQAVAQHFNRHRLALSVCKDEFRKGYQLASEIRGT…
>TiLVS3+1.2	SLSTPSLKVTTF
>TiLVS3+2.1	TVNFLLKWTRGLHS
>TiLVS3+2.10	VNLXVNTILSLTGTGQLCM
>TiLVS3+2.11	VPEKFTSWICWNYLP
>TiLVS3+2.12	VGRVIWTELVVLRQDGTSSYFWNASTLQGLAKQWLNILIGTG
>TiLVS3+2.13	HLASVRTSSGKATSWLLR
>TiLVS3+2.14	QYTHLRDDRFRRLR
>TiLVS3+2.15	RLRRSNRGLWEKF
>TiLVS3+2.2	LGFSVTISLIAKGAEGS
>TiLVS3+2.3	RISGLPLSWKASRGNFQRQQFVAF
>TiLVS3+2.4	TMMLHTFALSKSTSRFVRYNSRIIWRSTGLLKLGTRHPTMLS
>TiLVS3+2.5	GNGYWNYHIQRVARSLVLSGWHHPDLRTYPRKQLS
>TiLVS3+2.6	RGNMDSSSAQSSSPAVRSVVLTKRQENLY
>TiLVS3+2.7	TSTHVIENLSSAMEGGYKGIQLLLXSLLHRRYYLYRLVXHLLVSF
>TiLVS3+2.8	LLEAQLRQGKYCIAIIPAY
>TiLVS3+2.9	LYRSCATLESTVKGDQPPPLTT
>TiLVS3+3.1	KYYPLILNRPLTFF
>TiLVS3+3.10	VPQWRVDTKVYSCFSXACYTEDITSTG
>TiLVS3+3.11	KHNSGRESTA
>TiLVS3+3.12	YQHTSCTGHARLWKAQ
>TiLVS3+3.13	KETNRLHSPLSCRSK
>TiLVS3+3.14	RVQGSCACDAPRSQAIG
>TiLVS3+3.15	YRGARLCEYPRNLQAGYVGTTSHK
>TiLVS3+3.16	DKMGRHLTSGMPRLYKG
>TiLVS3+3.17	GRVQERLPAGF
>TiLVS3+3.18	DKGYNTLKLTLLFTLCSKIADDSTPICEMIAFDAFAKGYDVLIEDYGKNL
>TiLVS3+3.2	NGLAVCTANWGFL
>TiLVS3+3.3	RREPKVPKFLQYSRETSRSPRRG
>TiLVS3+3.4	AGRPAAEISKGNSSLHFEQ
>TiLVS3+3.5	GTIQGLFGDRRGC
>TiLVS3+3.6	AKGTAIGTTTSKEWPEASY
>TiLVS3+3.7	VGGTTQTCGHIQGNS
>TiLVS3+3.8	AKEAIWILRVLKVPRLR
>TiLVS3+3.9	PRGKRTYTERVRT
>TiLVS3-1.1	ANFSHNPLLERRNL
>TiLVS3-1.10	YLLCSRLXRSNCIPLYPPSIAELKFSITCVLVQYKFSCLLVKTTLLTAGEEL
>TiLVS3-1.11	LSCFLGYVRKSGWCHPLNTRLRATLWMW
>TiLVS3-1.12	LSIVGCLVPNFNNPVDLQIILELYLTNLLVLLLRANVCSIIVQNATNCCLWKFPRLAFQLKGNPLILQTVITVTLYGDSWTSLYCTVRT
>TiLVS3-1.13	EPSAPFAISEIVTENPS
>TiLVS3-1.14	LCKPRVHFKRKLTVY
>TiLVS3-1.2	RRRRKRSSRKWVYCHPQSYCTK
>TiLVS3-1.3	GYCTPYLRSQLVAFPELVLTDAKC
>TiLVS3-1.4	PVPIKMLSHCLANPCRVEAFQK
>TiLVS3-1.5	DDVPSCLKTTSSVQITLPTYGR
>TiLVS3-1.6	FQHIQLVNFSGTHKVLLPYISRLLGI
>TiLVS3-1.7	VHHMHSCPVPVKLKIVFTXRFT
>TiLVS3-1.8	VVSGGGWSPFTVLSRVAHDRYS
>TiLVS3-1.9	YAGIIAMQYFPCLSCASSNQHQKLTSKWXTSR
>TiLVS3-2.1	NVVTFSEGVESDHLANGCTVIRNLTAQSE
>TiLVS3-2.10	SLNCTLQICWYSCSEQTYVASLFKMQRTVAFGNFRGWPSSSKAIHLFFKQS
>TiLVS3-2.11	QSPSTGTPGRLSTVL
>TiLVS3-2.12	ELRNLRLPSL
>TiLVS3-2.13	VKSSQKTPVSCANRESISKES
>TiLVS3-2.2	SELKGIVPLISEASW
>TiLVS3-2.3	PFLNSSLQTLSASRCLLKC
>TiLVS3-2.4	ATAWLTLVESRHSRSKMTSHLVSRPLALSRSPFLLMGGSSNISSL
>TiLVS3-2.5	ISRVLTKSCSPILADCLGSRCITCTAALYPSNSKSCSQPGLLRPTTKW
>TiLVS3-2.6	VEAVGLLLLCFPESRMTGTASMLVLSLCSTFPA
>TiLVS3-2.7	VVLLAINIKSSRASGALAGRGNIFCVAGL
>TiLVS3-2.8	EATVYLCIHPPLRNSNSLSRAYSFSISSLASWSRPHSSPQARNFEHSKNPYCLFSSAVSLDMSASLGGATHSIRGFGPLFGCGSSNSRSLSSAS
>TiLVS3-2.9	DALCPTLTTPSISK
>TiLVS3-3.1	PLAKASKAIISQMGVLSSAILLHKVNNKVSLRVLYPLSQKPAGSLS
>TiLVS3-3.10	NRHRKPQLAVQTASPFQKKVNGLLRIKG
>TiLVS3-3.2	LCPDHPSYLWEVVPTYPACKFLGYSQSLAPLY
>TiLVS3-3.3	PIAWDLGASHAQLPCTRQTQNRVHXQVYLDLQLSGEWRRLVSFYCAFQSRA
>TiLVS3-3.4	PVQLVCWYYRYAVLSLPELCF
>TiLVS3-3.5	QSTSKAHEQVXH
>TiLVS3-3.6	QAXEKQLYTFVSTLHCGTQILYHVRTRSV
>TiLVS3-3.7	VLLPLGQDHTPHRRRGTLSTRRIHIASLAQLFPWICPQVWVVPPTQYEASGHSLDVVVPIAVPLAQHRRMPCAQL
>TiLVS3-3.8	IVPYKSAGTLAQSKRM
>TiLVS3-3.9	HHCSKCNELLPLEISAAGLPAQRQSTYSSNSHNSHPLRGLLDVSLLYCKNLGTFGSLRYK

### Sheet: Table S3 Seg4
Frame	Product
>TiLVS4+1.1	PKFTPITQNS
>TiLVS4+1.2	LNKLKMVRTTKTSMAAASTVAPEVAMDESSPSTSQVQAELPRNLEVFNEACGHVFGSSFNREDNSVISDAAAFLFKMHTHSLDGQEAKVLRASEKKRERENAKKSRKAPEAGMRVGRSLILTSRWTEYCATCVPALGSKMKVIKASGDAAMIQMMKDHNSLLRVCVRIEVWKARYVSLVALDERIQTLEDAQWFPYLSGDSYRACPGLVGGYFAKKAAAGERGKNYKKLNQTAIIPPPRFLIIGHRLQIGDQVTLRELLASIAWGLCDGVLAECWSPSQGDGSIGVVVGLPLQATGSCFLVVASHGLSAIADSRIEGTGNTNLLEECIAIQKQDGVIKCKRSGKSLYHCLKETAGAVGR
>TiLVS4+1.3	ATHARKAAQAAKGPS
>TiLVS4+1.4	PKFSIYSLTSHLKLVNS
>TiLVS4+2.1	QSLLLLPRIANLIN
>TiLVS4+2.10	LATGSQQLPTLGLREQGTRICWKNALPFRNRTVS
>TiLVS4+2.11	NVREVGRVCITASRRQQGLLGDRQRSRPPMRGKLHRLPRAPLSPSFLYIL
>TiLVS4+2.2	ELQRLVWQLPALLHQR
>TiLVS4+2.3	QWMKVHPALRRYKLNSQETLRFSTKLVVMCLEVPLTGRTTV
>TiLVS4+2.4	YLMLLHFSLKCTLTPSMVRRLRF
>TiLVS4+2.5	EPVKRRERGRTLRNQGRHQKQG
>TiLVS4+2.6	PADGLNTAQPVCLHWAQR
>TiLVS4+2.7	ECVFALRSGRLGTSVWLLSTRGFRLWRTPNGSHI
>TiLVS4+2.8	VGIPIVLAQGWLVATLQRKQQQEKEERTTKS
>TiLVS4+2.9	ATRSPSGSCLPQLLGAFATVSLLSVGAPRRGTGVLVLLLVYLCKLQEAASWW
>TiLVS4+3.1	YGSCQHCCTRGSNG
>TiLVS4+3.10	EKWEESVSLPQGDSRGCWEIGNEVGHPCAESCTGCQGPLLAQVFYIFFNKSSKTGKFLDGNWRKIC
>TiLVS4+3.2	KFTQHFAGTS
>TiLVS4+3.3	GFQRSLWSCVWKFL
>TiLVS4+3.4	NAHSLPRWSGG
>TiLVS4+3.5	EIKEGTRSRDEGRKEPYINQQMD
>TiLVS4+3.6	ILRNLCACTGLKDEGDKSLRGRSYDSDDEGP
>TiLVS4+3.7	VRQFGCSRREDSDFGGRPMVPISEWGFLSCLPRAGWWLLCKESSSRRKRKELQKVESDCYNPASEISDHWPQAADRRPGHPQGAACLNCLGPLRRCPC
>TiLVS4+3.8	VLEPLAGGREYWCCCWSTSASYRKLLPGGS
>TiLVS4+3.9	GNREHESAGRMHCHSETGRCHKM
>TiLVS4-1.1	LVKEYIENLG
>TiLVS4-1.10	PQASLKTSRFLGSSACTCEVLGELSSIATSGATVLAAAILVFVVLTIFSLLS
>TiLVS4-1.2	EGPLAACAAFRAWVAYFVAYLPTAPAVSLRQ
>TiLVS4-1.3	YRLFPLLLHFMTPSCF
>TiLVS4-1.4	MAMHSSSRFVFPVPSILESAIAESPWLATTRKQLPVACRGRPTTTPILPSPCEGLQHSARTPSQRPQAIEASSSLRVTWSPICSLWPMIRNLGGGIIAV
>TiLVS4-1.5	FFPLSPAAAFFAK
>TiLVS4-1.6	ESPLRYGNHWASSKV
>TiLVS4-1.7	ILSSRATKLTYLAFQTSMRTHTLNRELWSFII
>TiLVS4-1.8	IIAASPEAFITFIFEPSAGTQVAQYSVHLLVNIRLLPTLIPASGAFLDFLAFSLSLFFSLALRTLAS
>TiLVS4-1.9	VCILKRNAAASDITLLSSLLKELPNT
>TiLVS4-2.1	QIFLQLPSKNLPVLDDLLKNI
>TiLVS4-2.10	GSFRPSSLLLVPSLIS
>TiLVS4-2.11	RSPSLSSFHWLSEP
>TiLVS4-2.12	PPDHRGSECAF
>TiLVS4-2.13	REMQQHQISHCCPPC
>TiLVS4-2.14	RNFQTHDHKLR
>TiLVS4-2.15	KPQGFLGVQLVPAKCWVNFHPLLPLVQQCWQLPY
>TiLVS4-2.2	KTWAKRGPWQPVQLSAHGWPTSLPISQQPLLSP
>TiLVS4-2.3	GSDTDSSHFSYIL
>TiLVS4-2.4	HRPVSEWQCILPADSCSLFPQS
>TiLVS4-2.5	LAEVDQQQHQYSRPPARGSNTQQGHRRKGPKQLRQAAP
>TiLVS4-2.6	PGRLSAACGQ
>TiLVS4-2.7	QSDSTFCSSFLFLLLLLSLQSSHQPALGKHDRNPHSDMGTIGRPPKSESSRREQPN
>TiLVS4-2.8	PSRPQCEHTLLIESYGPSSSES
>TiLVS4-2.9	LRPLRLLSPSSLSPVQAHRLRSIQSICWLI
>TiLVS4-3.1	KSFSNYRLRIYQF
>TiLVS4-3.10	TFIHCYLWCNSAGSCHTSLCSSHHFQFIKLAILGNRSKLW
>TiLVS4-3.2	RIYRKLGLRGALGSLCSFPRMGGLLRCLSPNSPCCLLEAVIQTLPTSLTFYDTVLFLNGNAFFQQIRVPCSLNPRVGNC
>TiLVS4-3.3	EPVASYHQEAASCSLQR
>TiLVS4-3.4	TNNNTNTPVPLRGAPTLSKDTVAKAPSN
>TiLVS4-3.5	GKQLPEGDLVAYLQPVANDQKSRRRDYSSLIQLFVVLSSFSCCCFLCKVATNQPWASTIGIPTQIWEPLGVLQSLNPLVESNQTDVPSLPDLNANTHS
>TiLVS4-3.6	RVMVLHHLNHSCVP
>TiLVS4-3.7	AQCRHTGCAVFSPSAG
>TiLVS4-3.8	YKAPSDPHPCFWCLP
>TiLVS4-3.9	FLSVLPLSLLFTGSQNLSLLTIEGVSVHFKEKCSSIRYHTVVLPVKGTSKHMTTSFVENLKVSWEFSLYLRSAG

### Sheet: Table S3 Seg5
Frame	Product
>TiLVS5+1.1	PNVSLISDSNSYAGAGPDKLPSLRTSK
>TiLVS5+1.10	HRQIQGAICSLWGSYSCNSVWDAREIQVCLLPGAFADGSFIAQ
>TiLVS5+1.11	TCFSVEAGALLWEYQSFSIPEAKSCVFQDLFLY
>TiLVS5+1.12	RSPSASIILILKLLFLVGHRVVN
>TiLVS5+1.2	KFKDKAITIIPKQYLPK
>TiLVS5+1.3	NKAWICIQVQDGKLLLHYGGALHCNPILGWVVLHWVTCST
>TiLVS5+1.4	QLPSPRVQTSQSRGKR
>TiLVS5+1.5	RGCPIQRFQVQPQ
>TiLVS5+1.6	RVQRFGGVFHRTARSV
>TiLVS5+1.7	LYQTHCGRLQDHAGLKAAEVVCSSRPHYTVFTC
>TiLVS5+1.8	LSSNWHGCLQLCWGHRPSGRSSSRCF
>TiLVS5+1.9	DLGVFRSFDTGSHRYDARRVLLD
>TiLVS5+2.1	QMFLLSQTPIAMQALVLISCLVCALASDESLRIKRLQSYLNNTYQSREIESEIRRGFASKFRMESCSCTMGVHYIVTPSSGGSFCTGLHAVPNSFPALGYKLPKAGGRGDWRATEVRIDEDSGVVLYNVSRCSHSSECRDLEVYSTVLPGQCDCTRPTVDDYKTMLASRQPKSFVVAGLIILCLLASSVAIGMGVYNYAGVIGLADAAQADVSEIWEYLEALTREVTGMTLGEFCSIKSLVCKSDNIGKFKEQFAAFGEAILAIVFGMLEKYKFVYYLVLSLMVLSLLSKLVSLLKQVPFYGSIKVLVFRRLRVVCFKTFFYIKKRLKKKSPLEDDEVPLLPLS
>TiLVS5+3.1	GVDLHPSSGWKVAPALWGCTTL
>TiLVS5+3.10	SRCPSMGVSKF
>TiLVS5+3.11	ELCVSRPFSILRSGLRRKARLRMTKSLCFHYLDP
>TiLVS5+3.12	SGKLRKRVKF
>TiLVS5+3.2	PHPRVGRSALGYMQYLTASQPSGTNFPKQGEEVIGELLKLGLTKIAGLSYTTFPGAATVASAEIWRCIPPYCQVSVTVPDPLWTTTRPCWPQGSRSRL
>TiLVS5+3.3	QASLYCVYLLAQ
>TiLVS5+3.4	QLAWVFTIMLGSSA
>TiLVS5+3.5	RTQLKQMFLRFGSI
>TiLVS5+3.6	ESFARLNPSSVNLIT
>TiLVS5+3.7	ANSRSNLQPLGKLFLQ
>TiLVS5+3.8	RNTSLSITWCFR
>TiLVS5+3.9	WFFHCSVNLFLC
>TiLVS5-1.1	ANFTLFLSLPLYDLPGIEA
>TiLVS5-1.10	GQHGLVVVHSGSGTVTLTWQYGGIHLQISALATVAAPGNVV
>TiLVS5-1.11	DNPAIFVNPNFSSSPITSSPCFGKFVPEGWEAVRYCM
>TiLVS5-1.12	PSAERPTRGWGYNVVHPHSAGATFHPELGCKSTPYFTFYLPTLVGIV
>TiLVS5-1.13	AAYQDQRLHSYWSLR
>TiLVS5-1.2	WKQRDFVILKRAFLLKPLLNIEKGLETHNS
>TiLVS5-1.3	NFDTPIEGHLLQQRNKFTEQ
>TiLVS5-1.4	KNHQRKHQVIDKLVFL
>TiLVS5-1.5	HPKHYCKNSFPKGCKLLLEFAYVIRFTDEGFNRAKLS
>TiLVS5-1.6	RHTGDFPCQSF
>TiLVS5-1.7	ILPNLRNICLSCVR
>TiLVS5-1.8	ADDPSIIVNTHANCY
>TiLVS5-1.9	TQYNEACYYKRLRLP
>TiLVS5-2.1	QILLFFSVYHSMTYQE
>TiLVS5-2.10	CTPIVQEQLSILNLDANPRLISLSISLLW
>TiLVS5-2.11	VLFRYDCNRFILKLSSLASAQTRQLIRTSACIAIGV
>TiLVS5-2.2	KLKDQDNGSRGTSSSSSGLFFLSRFLI
>TiLVS5-2.3	KKVLKHTTLSLRNTKTLILP
>TiLVS5-2.4	KGTCFNRETSLLSNERTISESTR
>TiLVS5-2.5	TNLYFSSIPNTIARIASPKAANCSLNLPMLSDLQTRDLIEQNSPSVIPVTSRVKASKYSQISETSA
>TiLVS5-2.6	AASARPMTPA
>TiLVS5-2.7	TPMPIATELASKHSIMRPATTNDFGCLEASMVL
>TiLVS5-2.8	SSTVGLVQSH
>TiLVS5-2.9	PGSTVEYTSKSLHSLLWLHLETLYRTTPLSSSILTSVALQSPLPPALGSLYPRAGKLLGTACNPVQNDPPEDGVTM
>TiLVS5-3.1	KFYSFSQFTTL
>TiLVS5-3.10	GLLLQTTSAALRPAWSCSRPQWVWYSHTDLAVRWNTPPNLCTRYCGCTWKRCIGQPRYLRQS
>TiLVS5-3.11	LSNHLFPLLWEVCTRGLGSC
>TiLVS5-3.12	VLHVTQCRTTHPRMGLQCSAPP
>TiLVS5-3.13	TWMQIHALFHFLSPYFGRYCLGMIVIALSLNFHHLLVRKLGSLSGPAPA
>TiLVS5-3.14	LLESEIRETF
>TiLVS5-3.2	PTRNRSLRIKIMEAEGLRHPQAGFSS
>TiLVS5-3.3	NTQLLASGILKL
>TiLVS5-3.4	YSHRRAPASTEKQVY
>TiLVS5-3.5	AMKEPSAKAPGNRQTCISLASQTLLQE
>TiLVS5-3.6	ICLCYQIYRRGI
>TiLVS5-3.7	SSKTLLASYR
>TiLVS5-3.8	LPVSKLLNTPKSQKHLLELRPLGR
>TiLVS5-3.9	PQHNCKHPCQLLLS

### Sheet: Table S3 Seg6
Frame	Product
>TiLVS6+1.1	PNFTSRMHFYLQDYPMSWLRVIRTLTLFSTLFSGSDQCVDNMWRFYGRSNYTSSVVIDGDKYSVEGSYSSSDYLDPAVQKVVLGLDGSNEVIDSGGSPYYMYDLEGSKGELHHLNCNFVEKRCNPTLNFMLGGFVLCPGISRKELEPVTDKILESRGIPGRGKIRTIKISSKLFETSLCLSKRRPIFSTCMLMSRGLCTNCKRTIDRTYMTPNGFRTEYKWSCRDNSTKQCWILVESLEENHSPYKCHFSAVEVLLPAEIKRHQLISEWSAMQDEVAYKKSNAYLLARTFLSYTKMRRLNPVIDLSISPPVTVRSCCKINKYM
>TiLVS6+1.2	HYMSCRVGEMPRYSFKCLIERNIC
>TiLVS6+2.1	QILPLACIFIYRIIQ
>TiLVS6+2.10	RQTASELNTSGAAETIVQNSVGY
>TiLVS6+2.11	LSHWRRITPHTSATFPQWKSYYQPK
>TiLVS6+2.12	SVTSSSASGPRCRMKLLIRSQMLIF
>TiLVS6+2.13	LVLFSATQKCVD
>TiLVS6+2.14	DPAVKSINTCDTICPVVWAKCPGTVLSA
>TiLVS6+2.2	EPLLCFQHSLAEAINAWTICGGFMGDQTTRQA
>TiLVS6+2.3	LLTGTNILLKVHIRVVIIWIQQYRRWFWDLMVATKS
>TiLVS6+2.4	TQVGLHTTCMIWRDQKGNSII
>TiLVS6+2.5	TATLSRNDVIRR
>TiLVS6+2.6	TLCLEDLFCAREYREKNWSL
>TiLVS6+2.7	PTRYWRAGEYRAEVKYVL
>TiLVS6+2.8	ALNCLRHRCAFRRGGPSLAPVC
>TiLVS6+2.9	CRVVFVQTVSVL
>TiLVS6+3.1	KFYLSHAFLSTGLSNELA
>TiLVS6+3.10	NIYDAKRLQN
>TiLVS6+3.11	VTGGESLPIQVPLFRSGSLTTSRNKASPAHQRVVRDAG
>TiLVS6+3.12	EVKCLSSSSYFSQLHKNA
>TiLVS6+3.13	SFDITTSNSKILL
>TiLVS6+3.14	IHVTLYVLSCGRNAQVQF
>TiLVS6+3.2	GDKNPYFVFNTL
>TiLVS6+3.3	RKRSMRGQYVAVLWEIKLHVKRSY
>TiLVS6+3.4	LSGSSSTEGGSGT
>TiLVS6+3.5	QRSHRLRWVSILHV
>TiLVS6+3.6	FGGIKRGTPSSELQLCRETM
>TiLVS6+3.7	SDAELYAWRICFVPGNIEKRTGACNRQDIGEPGNTGPR
>TiLVS6+3.8	DIAVPFEEEAHL
>TiLVS6+3.9	HLYANVAWSLYKL
>TiLVS6-1.1	ANISLNQALKTVPGHFAHTTGHIVSHVFIDFTAGSYCYWW
>TiLVS6-1.10	SPIKPPHIVHALIASAKEC
>TiLVS6-1.11	KQSKGSYHPKPTHWIIL
>TiLVS6-1.12	IKMHARGKIW
>TiLVS6-1.2	YRKINYRIQSTHFCVAEKSTS
>TiLVS6-1.3	LLISNFILHRGPLADELVTLYFGW
>TiLVS6-1.4	DFHCGKVALVWGVILLQ
>TiLVS6-1.5	YPTLFCTIVSAAPLVFSSEAVWRHICSIYSTLTVCTKTTRH
>TiLVS6-1.6	HTGAKDGPPLRKAQRCLKQFRAYFYSTYFTSARYSPALQYLVGYRLQFFSRYSRAQNKSSKHKVQRRITSFLDKVAVQMMEFPF
>TiLVS6-1.7	SLQIIHVVWRPT
>TiLVS6-1.8	VYDFVATIKSQNHLLYCWIQIITTRI
>TiLVS6-1.9	TFNRIFVPVNNYA
>TiLVS6-2.1	QIFLSIKHLKLYLGISPTRQDI
>TiLVS6-2.2	CHMYLLILQQDLTVTGGDIERSITGFNLRIFV
>TiLVS6-2.3	ATSSCIADHSLMSW
>TiLVS6-2.4	RFISAGSKTSTAEKWHLYGE
>TiLVS6-2.5	FSSSDSTNIQHCFVLLSLQLHLYSVLKPFGVIYVLSIVRLQFVQRPRDISIQVLKMGLLFERHSDVSNSLELIFIVRILPRPGIPRLSNILSVTGSSSFLDIPGHKTNPPSIKFSVGLHRFSTKLQFR
>TiLVS6-2.6	WSSPFDPSKSYM
>TiLVS6-2.7	YGDPPESMTSLLPSSPRTTFCTAGSR
>TiLVS6-2.8	SLLEYEPSTEYLSPSITTLDV
>TiLVS6-2.9	SLPLKSVENKVRVLITLSQLIG
>TiLVS6-3.1	NCTWAFRPHDRTYSVTCIY
>TiLVS6-3.10	LRCYHQVPEPPSVLLDPDNHYSNMNLQQNICPRQ
>TiLVS6-3.11	LRLTCSLISHKTATYCPRIDRFR
>TiLVS6-3.12	ANSLDNPVDKNACER
>TiLVS6-3.2	FYSRILLLLVVISKDQLQDSIYAFLCS
>TiLVS6-3.3	EKYELEDKHLTSYKQLHPASRTTR
>TiLVS6-3.4	AGDALFRLVVRLPLRKSGTCMGSDSPPVTQLISNTVLYYCLCSSTCIQF
>TiLVS6-3.5	SRLASYMFYL
>TiLVS6-3.6	YAYSLYKDHATLAYRC
>TiLVS6-3.7	RWASSSKGTAMSQTV
>TiLVS6-3.8	YVFYLGPVFPGSPISCRLQAPVLFSIFPGTKQILQA
>TiLVS6-3.9	SSASDYIVSRQSCSSDDGVPLLIPPNHTCSMETHLSL

### Sheet: Table S3 Seg7
Frame	Product
>TiLVS7+1.1	PNFTLFALHTV
>TiLVS7+1.2	TQCPTRLVSLRELSRAKTPSPRTAEVRLGCSIDCS
>TiLVS7+1.3	SITLVPRTYGSFVQLGLHPIQMAQPGLY
>TiLVS7+1.4	RVTQPMVEKRYL
>TiLVS7+1.5	APDCQSEGYLPRRVQQ
>TiLVS7+1.6	SKGTCISVQLPSTLEGKRSTGSVRHPQSFHIGPRDQRW
>TiLVS7+1.7	VRVQLMSMNRGVPTTELG
>TiLVS7+1.8	CQSLKESRLNSNYPAVSLSYWGGLSKLTNYF
>TiLVS7+1.9	ELLMVLSTVH
>TiLVS7+2.1	QILLSLHCIPYSNRHNVLQDW
>TiLVS7+2.2	ENYHAQKHPPQGQRKSDWAVPSTAPRALLWCLERMVLLCNWVYTQYKWHNLDCIDESPNRWWRKGTFEMEV
>TiLVS7+2.3	SEPRIASQKGTCPGGYSSKRPERSLFSQRGHASLFNYLLH
>TiLVS7+2.4	KGSEVLALCAIPKVSTLDQEISVGDQHSTTD
>TiLVS7+2.5	VEQGCHIPRGYK
>TiLVS7+2.6	IVVFLPQSWVSANP
>TiLVS7+2.7	TLITQLFRCLIGEAFLS
>TiLVS7+2.8	LITFESRDNWSESFLWYSVPFTKDGSMRERF
>TiLVS7+3.1	KFYSLCIAYRIVIDTMSYKIGELERIITRKNTLPKDSGSQTGLFHRLLLEHYSGASNVWFFCATGFTPNTNGTTWIVLTSHPTDGGEKVPLKWKYEVSPGLPVRRVLAQEGTAVRGPKGAYLVKGDMHLCSTTFYTRREAKYWLCAPSPKFPHWTKRSALVTSTRPLTELSRVATYLEAISKGATDVNESWCSYHRVGLVPIPKGITFEL
>TiLVS7+3.2	LPSCFVVLLGRPF
>TiLVS7+3.3	LLLKAGIIGLRASYGTQYRSLRMVA
>TiLVS7-1.1	ANLSLMLPSLVNGTEYHKKLSDQLSLLSKVIS
>TiLVS7-1.2	LRKASPIRQRNSWVIRVQT
>TiLVS7-1.3	GLALTQLCGRNTTIH
>TiLVS7-1.4	PLGMWQPCSTQSVVECWSPTLISWSNVETLGMAHRASTSLPF
>TiLVS7-1.5	LNRLLSGLLLLYPPGQVPF
>TiLVS7-1.6	LAIRGSLHTSISKVPFLHHRLGDSSIQSRLCHLYWV
>TiLVS7-1.7	TQLHKRTIRSRHQSNALGAVDGTAQSDFRCPWGGCFCA
>TiLVS7-1.8	FSQAHQSCRTLCLLLYGMQCKESKIW
>TiLVS7-2.1	TVLSTIRSSQTNYPCFQK
>TiLVS7-2.2	LEFKRDSFRDWH
>TiLVS7-2.3	PNSVVGTPRFIDISCTLTYSL
>TiLVS7-2.4	VCGNPAQLSQWSSAGHQR
>TiLVS7-2.5	SLGPMWKLWGWRTEPVLRFPSSVEGS
>TiLVS7-2.6	IGSFRASYCCTLLGKYPSDWQSGAHFILPFQRYLFSTIGWVTRQYNPGCAICIGCKPSCTKEPYVRGTRVML
>TiLVS7-2.7	EQSMEQPSLTSAVLGEGVFARDNSLKLTNLVGHCVYYYTVCNAKRVKF
>TiLVS7-3.1	KSFSHATILSERY
>TiLVS7-3.10	LPLSLGRVFLRVIILSSSPIL
>TiLVS7-3.11	DIVSITIRYAMQRE
>TiLVS7-3.2	EALRPIIPAFKSN
>TiLVS7-3.3	KGLPNKTTKQLGN
>TiLVS7-3.4	SSNVIPLGIGTNPTLW
>TiLVS7-3.5	EHHDSLTSVAPLLIASRYVATLLNSVSGRVLVTNADLLVQCGNFGDGAQSQYFASLLV
>TiLVS7-3.6	KVVEQRCMSPLTK
>TiLVS7-3.7	APFGPLTAVPSWASTLLTGNPGLTSYFHFKGTFSPPSVG
>TiLVS7-3.8	LVNTIQVVPFVLGVNPVAQKNHTFEAPE
>TiLVS7-3.9	CSRSSRWNSPV

### Sheet: Table S3 Seg8
Frame	Product
>TiLVS8+1.1	PNITSSTLTFPIGQHIQE
>TiLVS8+1.2	ERAKGSSTISRSTA
>TiLVS8+1.3	LLWSFLSMQVRICFP
>TiLVS8+1.4	QLAKASQKKQSLNTCLLSTPA
>TiLVS8+1.5	RKGWDESRGESV
>TiLVS8+1.6	QTARVKDLNSIGSSTWILPNKL
>TiLVS8+1.7	SLSSLGLTVSTYPLRSLFSRRSWQLL
>TiLVS8+1.8	RTLKVHKMTGWPLRQTLLLLSIISVKCLNKK
>TiLVS8+1.9	VFSVIFPREVSYSICVMMRKIC
>TiLVS8+2.1	HFQLDSISRNKYGSNPNTKRGPREALRFHAQRHDSD
>TiLVS8+2.2	RHSQHCSCSGVSCQCRSGFAFPNNWRRPLRRNKV
>TiLVS8+2.3	ARRHDPKADRGKAGTNLEASQCDSRRNYNNKPQGSKI
>TiLVS8+2.4	IQSEAVPGYCQTSYEA
>TiLVS8+2.5	LCRHTHCARFSRGGPGNCFEGH
>TiLVS8+2.6	GRHFCCYQSFP
>TiLVS8+2.7	IKSESSVSFSPGR
>TiLVS8+3.1	KYYLIYTNISNWTAYPGISMAQIPTLREGQGKLYDFTLNGMTVTRDTVNTVVALEFLVNAGPDLLSLTIGEGLSEETKFKHLLVKHAGMTRKRIEERLGRISRRVSVTVDAIIITNRKGQRFEFNRKQYLDIAKQAMKLKLPGINCVDIPTALAFLEEVLATALKDTEGSQDDRMALKADTSAAINHFREMLK
>TiLVS8+3.2	KVSLQCHFPQGGKLLHLCNDEKNL
>TiLVS8-1.1	ANFSHHYTNGVAYLPGENDTEDSLFI
>TiLVS8-1.2	GPSCHLVNLQCPSKQLPGPPREKRAQWVCRHS
>TiLVS8-1.3	LVWQYPGTASD
>TiLVS8-1.4	IQIFDPCGLLL
>TiLVS8-1.5	LASRFVPAFPLSAFGSCRRA
>TiLVS8-1.6	TLFLLRGLRQLLGKANPDLH
>TiLVS8-1.7	NRRASLGPLLVLGFEPYLFLDMLSNWKC
>TiLVS8-2.1	QIFLIITQME
>TiLVS8-2.2	LTSLGKMTLKTHFLFKHFTEMIDSSRSVCLKGHPVIL
>TiLVS8-2.3	TFSVLQSSCQDLLEKSERSGYVDTVNPRELKLHSLFGNIQVLLPIEFKSLTLAVCYYNCVDCHTDSPRDSSQPFLYPLSGHAGVLNKQVFKLCFF
>TiLVS8-2.4	GKQIRTCIDKKLQSNYSVDCVSSHCHAVEREIVELPLALS
>TiLVS8-2.5	CWDLSHTYSWICCPIGNVSVDEVIF
>TiLVS8-3.1	KFFSSLHKWSSLPPWGK
>TiLVS8-3.2	RLTFYLSISRK
>TiLVS8-3.3	LIAAEVSALRAILSSCEPSVSFKAVARTSSRKASAVGMSTQLIPGSLSFIACLAISRYCFRLNSNL
>TiLVS8-3.4	PLRFVIIIASTVTLTRLEIRPSLSSIRFRVMPACLTSRCLNFVSSERPSPIVRESKSGPALTRNSRATTVLTVSLVTVMPLSVKS
>TiLVS8-3.5	SFPWPSLSVGI
>TiLVS8-3.6	AILIPGYAVQLEMLV

### Sheet: Table S3 Seg9
Frame	Product
>TiLVS9+1.1	PNFTHKSDYFFRLVMSRWIENTDSVSVILTEMSRSYVTLCHYPPWSLCCGGKTSQPGQVWILDRKHCLECSEISELMTLSQPTWQESAMVIGSWVQVVTEHGILHTSTSERQAPRRVMWRISDMAGDRTL
>TiLVS9+1.2	SSANLLIPQLEHCSEPCDINNLALVKMDKLQLWQSMTLRT
>TiLVS9+2.1	QILLTSPITFSAW
>TiLVS9+2.2	VGRTSLCAITPLGACAAAARHHNLVKSGSWIENIV
>TiLVS9+2.3	VSQLGRRVQW
>TiLVS9+2.4	RSTEFCTLQHRKGRHQEGSCGGYLTWLAIELYEGGPGAIEAPRTY
>TiLVS9+2.5	NIVVNHVTLII
>TiLVS9+2.6	KWISFSSGKV
>TiLVS9+3.1	KFYSQVRLLFPLGDVTMDRKYRFCVSNLDRDESVVRHFVPLPPLELVLRRQDITTWSSLDPGSKTLSRMFRDLRVNDTESANLAGECNGDRELGPSSNGARNFAHFNIGKAGTKKGHVEDI
>TiLVS9+3.2	NFMRAVQGQLKLREPTDSSARTL
>TiLVS9+3.3	ASALAKYDFKDVRKIC
>TiLVS9-1.1	ANLSHVLKVILCQS
>TiLVS9-1.2	SLSIFTKAKLLMSHGSLQCSS
>TiLVS9-1.3	GISRFAELQLPLDRPHKVLSPAMSDILHMTLLGACLSDVEVCKIPCSVTTWTQLPITIALSCQVG
>TiLVS9-1.4	LSVINSEISEHSRQCFRSRIQT
>TiLVS9-1.5	PGCDVLPPQHKLQGG
>TiLVS9-1.6	WHKVTYDRLISVKITDTESVFSIHRDITKRKK
>TiLVS9-2.1	QIFLTSLKSYFARAEAYPFLLKLNY
>TiLVS9-2.2	CHMVHYNVLAEESVGSRSFNCPWTALIKFYRQPCQISST
>TiLVS9-2.3	PFLVPAFPMLKCAKFRAPLLLGPSSLSPLHSPAKLADSVSLTLRSLNILDNVFDPGSRLDQVVMSCRRSTSSKGGNGTK
>TiLVS9-2.4	RTTDSSLSRLLTQNLYFLSIVTSPSGKSNRTCE
>TiLVS9-3.1	SHTLPELKLIHFY
>TiLVS9-3.2	IINVTWFTTMF
>TiLVS9-3.3	VRGASIAPGPPS
>TiLVS9-3.4	SSIASHVRYPPHDPSWCLPFRC
>TiLVS9-3.5	SVQNSVLRYYLDPAPYHHCTLLPSWLTQCH
>TiLVS9-3.6	TMFSIQDPDLTRL
>TiLVS9-3.7	CLAAAAQAPRGVMAQSDVRPTHLCQDY
>TiLVS9-3.8	HHQAEKVIGLVSKIW

### Sheet: Table S3 Seg10
Frame	Product
>TiLVS10+1.1	PNFNPTNTKYSYKPG
>TiLVS10+1.2	VWQIICQVTVTRGLRAQDV
>TiLVS10+1.3	EVGRSRRARKLLQRSEVGRMKGMVLTRAVKII
>TiLVS10+1.4	SGVTKSTSRWTTVILQSQSGLGLISIPKTEGTERMMGRVTYLDFPKISERSLLTCSLSTLISVLISFVSTGQR
>TiLVS10+1.5	LYRVSEGKIC
>TiLVS10+2.1	QILTLLTPNIAISQDECGRLFVK
>TiLVS10+2.2	ELRMFSTKKSEDQEGQESCFKEAKLEE
>TiLVS10+2.3	FQSQKQKGQRG
>TiLVS10+2.4	PISIFRRFRKEVS
>TiLVS10+2.5	FRSYPQANANYTGCQRERF
>TiLVS10+3.1	ARMSVADYLSSDSDSGAESSGCLVLRSRKIKKGKKAASKKRSWKNERYGADESGEDNIEWGDEVDLEMDDCDSAIPEWARVDFNPKNRRDREDDGQSDLSRFSEDFGKKSLDVQS
>TiLVS10+3.2	HLNIGSDFVRIHRPTLTIQGVRGKDL
>TiLVS10-1.1	LALACGYERNQNRY
>TiLVS10-1.2	GAKTARQETSFRNLRKIEIGHSAHHPLCPFCFWD
>TiLVS10-1.3	PTLGLQNHSRPSRGRLRHPTLYYLHRSRQHHTFHSSNFASLKQLSCPS
>TiLVS10-1.4	SSDFLVLNILSSQPPSHCHLTNNLPHSSWLIAIFGVSRVKIW
>TiLVS10-2.1	QIFPSDTLYS
>TiLVS10-2.2	RWPVDTNEIRTDIKVLRLHVKRLLSEIFGKSR
>TiLVS10-2.3	VTLPIILSVPSVFGIEINPSPLWDCRITVVHLEVDFVTPLYIIFTALVSTIPFILPTSLL
>TiLVS10-2.4	SSFLALLDLPTS
>TiLVS10-2.5	QIICHTHPGL
>TiLVS10-2.6	LYLVLVGLKF
>TiLVS10-3.1	KSFPLTPCIVSVGLWIRTKSEPILRC
>TiLVS10-3.2	DCTSRDFFPKSSENRDRSLCPSSSLSLLFLGLKSTLAHSGIAESQSSISRSTSSPHSILSSPLSSAPYLSFFQLRFFEAAFLPFLIFRLLSTKHPELSAPESLSLDK
>TiLVS10-3.3	SATLILAYSYIWC
