## Supplementary Table S5 for "Characterisation of the Tilapia Lake Virus proteome and identification of an 11th protein, S9-F3"

### Sheet: Table S5
Publicly available TiLV Segment 9 sequences retrieved from NCBI
Vietnam Ι ON376590.1
Vietnam I ON376580.1
Thailand I OL469281.1
Thailand I MN687693.1
Thailand I MN687683.1
Thailand I MN687773.1
Thailand I MN687763.1
Thailand I MN687753.1
Thailand I MN687743.1
Thailand I MN687733.1
Thailand I MN687723.1
Thailand I MN687713.1
Thailand I MN687703.1
Thailand I MK425018.1
Thailand I MH319386.1
India I OR067814.1
Thailand I KY615745.1
Thailand I KY615744.1
Thailand I KX631929.1
Thailand I MW930744.1
Thailand I MW814863.1
Thailand I MW814864.1
Bangladesh I MN939380.1
Bangladesh I MT466465.1
Bangladesh I MT466455.1
Bangladesh I MT466445.1
India I OR067813.1
Taiwan I DBA08996.1
China I OQ437062.1
Israel I OP037906.1
Israel I OP037916.1
Israel I NC_029925.1
India I OM469318.1*
India I MZ475948.1
India I MW281464.1
India I MG873154.1*
USA I MN193531.1
USA I MN193521.1
Ecuador I MK392380.1
Malaysia I MF685337.1
Colombia I PV356105.1
India I OR067812.1
Taiwan I DBA09006.1
India I OR067811.1
Thailand I MZ298929.1
Israel I KU751822.1
India I MZ297931.1
