## Supplementary Table S6 for "Characterisation of the Tilapia Lake Virus proteome and identification of an 11th protein, S9-F3"

### Sheet: Table S6
Segment insert	vector	Final construct	Primer sequence (5'- 3')
1	pEGFP-N3	S1-GFP	FWD: TCGAGCTCAAGCTTCGAATTTTGCCACCATGTGGGCATTTCAAGAAGGAGTTTGCA
			REV: GTACCGTCGACTGCAGAATTGCACCCAGCGGTGGGCTGGA
	pEGFP-C1	GFP-S1	FWD: TCGAGCTCAAGCTTCGAATTCCATGTGGGCATTTCAAGAAGGAGTTTG
			REV: GTACCGTCGACTGCAGAATTTTAGCACCCAGCGGTGGGCT
2	pEGFP-N3	S2-GFP	FWD: TCGAGCTCAAGCTTCGAATTGCCACCATGAGTCAGTTTGGGAAATCA
			REV: GTACCGTCGACTGCAGAATTCTGATTTAGATCCATATTTTCCG
	pEGFP-C1	GFP-S2	FWD: TCGAGCTCAAGCTTCGAATTCCATGAGTCAGTTTGGGAAATCA
			REV: GTACCGTCGACTGCAGAATTCTACTGATTTAGATCCATATTTTCCG
3	pEGFP-N3	S3-GFP	FWD: TCGAGCTCAAGCTTCGAATTGCCACCATGGACTCGCGGTTCGCACA
			REV: GTACCGTCGACTGCAGAATTTCTCGCAAATGGGTGTACTGTC
	pEGFP-C1	GFP-S3	FWD: TCGAGCTCAAGCTTCGAATTCCATGGACTCGCGGTTCGCACA
			REV: GTACCGTCGACTGCAGAATTTTATCTCGCAAATGGGTGTACTGTC
4	pEGFP-N3	S4-GFP	FWD: TCGAGCTCAAGCTTCGAATTGCCACCATGGTGAGAACTACAAAGACTAG
			REV: GTACCGTCGACTGCAGAATTTCTCCCAACAGCCCCTG
	pEGFP-C1	GFP-S4	FWD: TCGAGCTCAAGCTTCGAATTCCATGGTGAGAACTACAAAGACTAG
			REV: GTACCGTCGACTGCAGAATTCTATCTCCCAACAGCCCCTG
5	pEGFP-N3	S5-GFP	FWD: TCGAGCTCAAGCTTCGAATTTTATGTTTCTCTTATCTCAGACTCC
			REV: GTACCGTCGACTGCAGAATTAGATAATGGAAGCAGAGGGA
	pEGFP-C1	GFP-S5	FWD: TCGAGCTCAAGCTTCGAATTATGTTTCTCTTATCTCAGACTCC
			REV: GTACCGTCGACTGCAGAATTTCAAGATAATGGAAGCAGAGG
6	pEGFP-N3	S6-GFP	FWD: ATCTCGAGCTCAAGCTTCGAATTGCCACCATGCATTTTTATCTACA GGATTATCCAATGA
			REV: GTACCGTCGACTGCAGAATTCATGTATTTATTGATTTTACAGCAGG
	pEGFP-C1	GFP-S6	FWD: TCGAGCTCAAGCTTCGAATTCCATGCATTTTTATCTACAGGATTATCC
			REV: GTACCGTCGACTGCAGAATTTCACATGTATTTATTGATTTTACAGC
7	pEGFP-N3	S7-GFP	FWD: TCGAGCTCAAGCTTCGAATTGCCACCATGTCCTACAAGATTGGTGA
			REV: GTACCGTCGACTGCAGAATTGAGTTCAAACGTGATTCC
	pEGFP-C1	GFP-S7	FWD: TCGAGCTCAAGCTTCGAATTCCATGTCCTACAAGATTGGTGA
			REV: GTACCGTCGACTGCAGAATTTTAGAGTTCAAACGTGATTCC
8	pEGFP-N3	S8-GFP	FWD: TCGAGCTCAAGCTTCGAATTGCCACCATGGCTCAAATCCCAACACT
			REV: GTACCGTCGACTGCAGAATTTTTAAGCATTTCACGGAAATGA
	pEGFP-C1	GFP-S8	FWD: TCGAGCTCAAGCTTCGAATTCCATGGCTCAAATCCCAACACT
			REV: GTACCGTCGACTGCAGAATTTTATTTAAGCATTTCACGGAAATG
9		S9-GFP	FWD: TCGAGCTCAAGCTTCGAATTGCCACCATGTCACGATGGATAGAAAATAC
	pEGFP-N3		REV: GTACCGTCGACTGCAGAATTTAAAGTTCTATCGCCAGCCA
		S9.3-GFP	FWD: TCGAGCTCAAGCTTCGAATTATGGATAGAAAATACAGATTCTGTG
			REV: GTACCGTCGACTGCAGAATTGATATCCTCCACATGAC
		GFP-S9	FWD: TCGAGCTCAAGCTTCGAATTCCATGTCACGATGGATAGAAAATAC
	pEGFP-C1		REV: GTACCGTCGACTGCAGAATTTCATAAAGTTCTATCGCCAGC
		GFP-S9.3	FWD: TCGAGCTCAAGCTTCGAATTCCATGGATAGAAAATACAGATTCTGTG
			REV: GTACCGTCGACTGCAGAATTTCAGATATCCTCCACATGAC
10	pEGFP-N3	S10-GFP	FWD: TCGAGCTCAAGCTTCGAATTGCCACCATGAGTGTGGCAGATTATTTG
			REV: GTACCGTCGACTGCAGAATTAGACTGCACGTCAAGAGACT
	pEGFP-C1	GFP-S10	FWD: TCGAGCTCAAGCTTCGAATTCCATGAGTGTGGCAGATTATTTG
			REV: GTACCGTCGACTGCAGAATTCTAAGACTGCACGTCAAGAG
