## Supplementary Table S7 for "Characterisation of the Tilapia Lake Virus proteome and identification of an 11th protein, S9-F3"

### Sheet: Table S7
Construct	Amino acid change	Backbone vector	Primer sequence (5'- 3')	Description
ΔS9	S9M1L	T7-S9	FWD: TTTTTCCGCTTGGTGTTGTCACGATGGATA	AUG1 of S9 mutated to Leucine
			REV: TATCCATCGTGACAACACCAAGCGGAAAAA
ΔS9-F3	S9-F3M1L	T7-S9-F3	FWD: GCTTGGTGATGTCACGTTGGATAGAAAATACA	AUG1 of S9-F3 mutated to Leucine
			REV: TGTATTTTCTATCCAACGTGACATCACCAAGC
